# Pancreatic cancer cachexia is mediated by PTHrP-driven disruption of adipose *de novo* lipogenesis

**DOI:** 10.1101/2025.06.03.657464

**Authors:** Nikita Bhalerao, Yamini Ogoti, Jessica Peura, Calvin Johnson, Qingbo Chen, Ekaterina D. Korobkina, Faith N. Keller, Maximilian Wengyn, Robert J. Norgard, Claire Shamber, Kelsey Klute, Dominick DiMaio, Karine Sellin, Paul M. Grandgenett, Rui Li, Michael A. Hollingsworth, Adilson Guilherme, Michael P. Czech, Richard Kremer, Lihua Julie Zhu, Jessica B. Spinelli, Emma V. Watson, Marcus Ruscetti, David A. Guertin, Jason R. Pitarresi

## Abstract

Pancreatic cancer patients have the highest rates and most severe forms of cancer cachexia, yet cachexia etiologies remain largely elusive, leading to a lack of effective intervening therapies. Parathyroid hormone-related protein (PTHrP) has been clinically implicated as a putative regulator of cachexia, with serum PTHrP levels correlating with increased weight loss in PDAC patients. Here we show that cachectic PDAC patients have high expression of tumor PTHrP and use a genetically engineered mouse model to functionally demonstrate that loss of PTHrP blocks cachectic wasting, dramatically extending overall survival. The re-expression of PTHrP in lowly cachectic models is sufficient to induce wasting and reduce survival in mice, which is reversed by the conditional deletion of the PTHrP receptor, *Pth1r*, in adipocytes. Mechanistically, tumor-derived PTHrP suppresses *de novo* lipogenesis in adipocytes, leading to a molecular rewiring of adipose depots to promote wasting in the cachectic state. Finally, the pharmacological disruption of the PTHrP-PTH1R signaling axis abrogates wasting, highlighting that a targeted disruption of tumor-adipose crosstalk is an effective means to limit cachexia.

**STATEMENT OF SIGNIFICANCE:** Pancreatic ductal adenocarcinoma (PDAC) is the prototypical cancer type associated with cancer cachexia, a debilitating wasting syndrome marked by adipose tissue loss and muscle atrophy. Herein, we establish that PTHrP is a tumor-derived factor that facilitates cachexia by downregulating *de novo* lipogenesis in adipocytes and that blocking PTHrP is an effective means to limit wasting in preclinical mouse models.
