## Supplemental Table 1 for "Pancreatic cancer cachexia is mediated by PTHrP-driven disruption of adipose *de novo* lipogenesis"

### Sheet: Top 50 up and down
Name	log2FoldChange_shrunken	padj	OE #1	OE #2	OE #3	EV #1	EV #2	EV #3
Btla	6.54338	2.40108e-08	16971.9	208.953	841.813	22.249	17.3884	30.2923
Glycam1	6.43399	1.38846e-09	30883.7	531.236	11177.5	47.7806	38.95	138.479
Marco	6.38281	1.79715e-07	6954.89	28.3326	757.242	11.6716	9.04198	8.65493
Blk	6.2729	1.75427e-08	1896.14	102.706	274.674	6.56527	3.47768	0
Ngp	6.24297	2.85617e-07	82.0394	35.4157	127.466	0	0.695537	0
Cd19	6.16681	8.19378e-10	5697.64	251.452	919.804	21.1548	13.9107	12.9824
Dsc3	6.00779	6.42737e-06	225.608	7.08315	158.663	0.729474	0	0
H2-Oa	5.89901	4.97286e-07	1510.55	42.4989	189.371	4.37685	4.86876	0
Syndig1l	5.77385	7.90339e-05	183.563	3.54157	45.3322	0	0	0
Gm30211	5.77144	6.98054e-05	177.41	7.08315	29.2466	0	0	0
Pcdh15	5.72245	1.16728e-05	366.101	14.1663	88.9583	0.729474	0	4.32747
Cd22	5.63205	3.59204e-08	3576.92	145.205	875.447	13.86	7.6509	30.2923
Pax5	5.62239	2.40108e-08	6008.36	432.072	772.597	17.8721	13.2152	51.9296
Iglc3	5.56957	7.15159e-07	1159.83	46.0405	310.745	3.64737	1.39107	12.9824
Cd79a	5.55941	5.49232e-07	3681.52	46.0405	840.107	12.0363	11.8241	21.6373
Cd79b	5.54521	1.37887e-07	5657.64	173.537	951.244	23.3432	13.9107	38.9472
Fcrl1	5.51721	3.04534e-07	1680.78	53.1236	270.531	6.93	6.25983	8.65493
Creg2	5.50081	2.97396e-05	456.344	3.54157	122.104	0.729474	2.08661	0
Klhl14	5.47287	0.000125302	111.779	14.1663	16.573	0	0	0
S100a9	5.46668	7.96419e-10	957.81	297.492	254.445	12.7658	4.86876	0
Nsg2	5.44854	1.52217e-07	395.84	35.4157	228.123	2.18842	4.17322	0
Dapl1	5.26537	2.03237e-05	216.379	14.1663	47.0382	1.09421	0.695537	0
H2-Ob	5.2344	4.6039e-07	4301.94	113.33	850.1	28.0848	24.3438	21.6373
E430014B02Rik	5.22831	0.000260276	75.8865	38.9573	6.09303	0	0	0
Tex45	5.21797	0.000384329	46.1472	116.872	2.43721	0	0	0
Siglecg	5.18386	2.06622e-06	3344.13	134.58	456.246	10.9421	8.34644	38.9472
Pou2af1	5.16313	9.76918e-07	2024.32	77.9146	470.138	8.75369	6.95537	25.9648
Tnfrsf13c	5.15268	7.06916e-06	556.843	10.6247	236.897	3.64737	2.78215	4.32747
Ffar1	5.11751	2.25626e-05	360.974	53.1236	77.2597	1.45895	0	8.65493
Ms4a1	5.01017	5.74317e-06	1582.34	28.3326	590.293	12.4011	6.25983	17.3099
Haao	5.00026	7.34052e-06	1723.85	49.582	217.399	12.7658	5.56429	12.9824
Ccl22	4.98965	1.86948e-05	547.613	7.08315	292.953	4.37685	3.47768	4.32747
Spib	4.98044	4.09333e-07	822.445	46.0405	541.305	12.0363	5.56429	8.65493
Snorc	4.9629	0.000469241	12.3059	141.663	45.0884	0	0	4.32747
Fcmr	4.90539	1.31639e-05	1098.3	35.4157	412.133	5.47106	2.78215	21.6373
4930426D05Rik	4.89751	0.000184654	342.515	14.1663	40.7015	1.82369	0	4.32747
Syt6	4.85116	0.000580842	51.2746	10.6247	16.573	0	0	0
Ighd	4.84877	2.90117e-06	4327.58	120.414	1696.06	29.9084	25.0393	69.2395
Oprl1	4.80902	0.000365024	45.1217	99.1641	6.8242	0.729474	0	0
Tespa1	4.80256	3.94968e-05	1205.98	53.1236	124.785	9.8479	10.433	0
Ccr6	4.7943	0.000164371	48.1982	7.08315	66.7796	0.364737	0.695537	0
Il22ra2	4.79261	3.30847e-05	272.781	7.08315	201.314	2.18842	2.78215	4.32747
H2-Eb2	4.73684	7.16606e-05	186.64	7.08315	144.527	2.18842	0.695537	4.32747
B3gnt5	4.7009	5.97755e-05	1167.01	42.4989	166.462	13.4953	8.34644	0
Cr2	4.66341	3.13617e-05	918.842	24.791	404.09	5.10632	4.86876	21.6373
Vpreb3	4.65904	0.000176553	212.277	10.6247	49.7191	0.729474	2.78215	0
S100a8	4.65896	2.50826e-10	546.588	184.162	178.16	8.75369	8.34644	12.9824
Cxcr5	4.65505	8.38264e-05	213.303	7.08315	253.226	2.9179	4.17322	0
Fam169b	4.64603	1.54858e-05	595.811	35.4157	146.476	4.74158	2.78215	12.9824
Fcer2a	4.62647	2.91494e-05	753.737	24.791	394.828	2.9179	8.34644	17.3099
Areg	-3.40589	0.00847801	2.05099	7.08315	13.4047	1.82369	217.007	2972.97
Mogat1	-3.42105	0.00241836	0	14.1663	11.6986	244.009	219.094	34.6197
Gm36860	-3.42646	0.0013008	0	24.791	5.84931	199.146	128.674	129.824
Flacc1	-3.46116	7.06916e-06	4.10197	21.2494	14.867	222.125	191.968	90.8768
4931428L18Rik	-3.47084	0.00353827	0	0	2.43721	39.7563	41.7322	17.3099
Gm45909	-3.48871	0.00291694	0	3.54157	2.43721	69.6648	45.2099	8.65493
Npr3	-3.51379	0.000113055	44.0962	219.578	129.66	4163.47	1386.2	562.571
Me1	-3.53242	9.96818e-05	177.41	623.317	1048.49	11300.6	15802.6	2254.61
Smyd1	-3.53975	0.00336092	11.2804	0	6.09303	454.462	37.559	21.6373
Fsd2	-3.5676	3.03837e-05	18.4589	7.08315	44.1136	644.855	363.766	147.134
Adcy10	-3.6138	0.00382858	0	0	1.46233	33.5558	43.8188	8.65493
Elovl6	-3.65296	3.56687e-05	153.824	113.33	360.708	3716.31	6314.78	683.74
Arxes1	-3.65844	0.000625801	1.02549	31.8742	21.4475	430.755	572.427	86.5493
Mup3	-3.7032	0.00474997	0	0	0.731164	20.79	53.5563	4.32747
Adrb3	-3.73098	0.00116185	16.4079	49.582	563.727	8276.98	6072.03	1692.04
Gm22482	-3.73394	0.00253171	0	0	1.21861	28.4495	32.6902	12.9824
Gm5627	-3.75566	0.00411817	0	0	0.731164	52.1574	13.9107	8.65493
Ldb3	-3.80189	0.000639	6.15296	28.3326	27.5405	1292.26	170.406	60.5845
Cldn22	-3.85312	0.000182175	0	3.54157	6.33675	115.622	91.8108	38.9472
Fcrls	-3.8543	1.13173e-16	16.4079	24.791	30.7089	374.22	428.451	354.852
Myl1	-3.86906	0.00124273	18.4589	201.87	31.6838	6669.95	783.87	233.683
Mgl2	-3.90707	3.1288e-07	13.3314	21.2494	68.7294	756.465	868.725	411.109
Thrsp	-3.90715	4.03447e-05	92.2944	786.229	1165.23	18022.8	21880.9	4794.83
Apobec2	-3.90818	0.00378835	3.07648	0	1.46233	325.345	28.517	0
Mmd2	-3.94804	0.000822915	4.10197	7.08315	5.36187	119.999	372.808	4.32747
Fam83a	-3.98293	4.61492e-07	1.02549	10.6247	9.74885	173.615	141.194	103.859
Srl	-4.00879	0.000639	10.2549	10.6247	20.96	1257.25	87.6376	34.6197
Sncg	-4.06995	3.20437e-08	224.583	293.951	135.509	8538.86	3543.76	1544.91
Lgals12	-4.08791	1.88723e-05	10.2549	159.371	157.2	3954.48	3074.27	1177.07
Gm3289	-4.09883	0.000581653	0	0	6.33675	129.846	148.149	30.2923
Slc2a5	-4.22625	0.000335542	1.02549	10.6247	5.36187	239.997	327.598	8.65493
Hcar1	-4.31279	2.32863e-06	7.17845	46.0405	56.5433	1812.01	1039.13	307.25
Tenm4	-4.3717	3.20437e-08	34.8668	84.9978	181.816	4245.18	3007.5	1077.54
Klhl31	-4.3858	0.00206767	1.02549	0	0.487443	269.905	11.1286	0
H19	-4.41389	8.19378e-10	33.8413	38.9573	8.53025	858.591	409.671	783.271
Lrrc39	-4.5105	3.1288e-07	5.12746	7.08315	7.06792	373.856	202.401	47.6021
Fasn	-4.5416	3.00611e-07	865.516	2518.06	4538.09	124960	125935	16976.7
Lctl	-4.54608	5.02459e-05	1.02549	21.2494	1.21861	362.184	339.422	90.8768
Clca1	-4.58884	0.000328265	2.05099	0	1.94977	6.56527	63.9894	255.321
Orm1	-4.62441	1.37887e-07	5.12746	49.582	49.2317	1729.95	1436.28	489.004
Odf3l1	-4.70564	0.000143795	0	0	1.46233	92.2785	63.2938	12.9824
Gm34759	-4.80392	0.000397461	0	0	0	19.6958	17.3884	17.3099
Slc6a13	-4.845	1.42863e-06	6.15296	0	4.38698	391.728	172.493	38.9472
Nnat	-5.28548	1.75342e-07	42.0452	396.656	26.0782	18334.6	9221.42	4682.32
Pnpla3	-5.70357	4.52026e-10	9.22944	21.2494	58.2494	4618.3	2637.47	566.898
Gm15519	-5.72435	4.61492e-07	0	0	0.731164	100.667	73.0313	30.2923
Prr32	-5.83029	1.07714e-05	0	0	0.243721	124.375	58.4251	8.65493
Cdsn	-6.00586	3.68965e-09	2.05099	24.791	3.16838	1997.3	890.287	242.338
Gm40761	-6.26673	1.66952e-06	0	0	0	84.2543	57.7295	17.3099
Gm12248	-6.70485	2.8602e-07	0	0	0	29.179	146.758	56.2571
